# Effects of microplastics on Daphnia-associated microbiomes in situ and in vitro

**DOI:** 10.1101/2024.06.28.601137

**Authors:** Anna Krzynowek, Broos Van de Moortel, Nikola Pichler, Isabel Vanoverberghe, Johanna Lapere, Liliana M. Jenisch, Daphné Deloof, Wim Thielemans, Koenraad Muylaert, Michiel Dusselier, Dirk Springael, Karoline Faust, Ellen Decaestecker

## Abstract

Microplastics (MP) pollution in aquatic environments is a growing global concern. MP, defined as plastic fragments smaller than 5mm, accumulate in freshwater reservoirs, especially those located in urban areas, impacting the resident biota. This study investigated the effects of MP on the performance and microbiome of Daphnia, a keystone organism in freshwater ecosystems, through both in situ sampling of freshwater ponds and a controlled 23-day in vitro exposure experiment. Using 16S rRNA gene sequencing and whole-genome shotgun sequencing, the microbiome community composition and functional capacity was analysed and correlated with MP pollution levels. Urban ponds showed higher MP concentrations in both water and sediment than natural ponds with significant differences in MP composition. Bacterioplankton communities were more diverse and richer than the Daphnia-associated microbiomes. Overall, the in situ study showed that the composition of the Daphnia-associated community co-varied with high MP levels but also with temperature and redox potential. Moreover, the functional analysis showed increased relative abundances of PET degradation enzymes and antibiotic resistance genes (ARGs) in microbiomes from high-MP ponds. In the in vitro experiment, the bacterioplankton inoculum source significantly influenced Daphnia survival and microbiome composition. Daphnia exposed to high MP concentrations inoculated with bacterioplankton pre-exposed to MP exhibited significantly higher survival rates, suggesting potential adaptive benefits from MP-associated microbiomes. Network analysis identified specific taxa associated with MP within the Daphnia microbiome. Our study suggests adaptive responses of freshwater host-associated microbiomes to MP pollution including biodegradation with potential benefits for the host.
