## Supplemental Table 4 for "Effects of microplastics on Daphnia-associated microbiomes in situ and in vitro"

### Sheet: Daphnia samples - Eukaryotes
Sample	Daphnia identified
GC125610	Daphnia pulex
GC125611	Daphnia pulex
GC125612	Daphnia pulex
GC125618	Daphnia pulex
GC127825	Daphnia pulex
GC127826	Daphnia pulex
GC127827	Daphnia pulex
GC127828	Daphnia pulex
GC127829	Daphnia pulex
GC127830	Daphnia pulex
GC127831	Daphnia magna / Daphnia pulex
GC127832	Daphnia pulex
GC127833	Daphnia magna
GC127834	Daphnia pulex
GC127835	Daphnia pulex
GC127836	Daphnia pulex
GC127837	Daphnia pulex
GC127838	Daphnia pulex
GC127839	Daphnia pulex
GC127840	Daphnia pulex
GC127841	Daphnia pulex
GC127843	Daphnia pulex / Daphnia pulicaria / Daphnia magna
GC127844	Daphnia pulex
GC127845	Daphnia pulex
GC127846	Daphnia pulex
GC127847	Daphnia pulex
GC127848	Daphnia pulex
GC127849	Daphnia pulex
GC127852	Daphnia pulex / Megafenestra aurita / Ceriodaphnia rotunda
GC127853	Daphnia pulex / Simocephalus vetulus / Scapholeberis mucronata /
GC127855	Daphnia pulex / Megafenestra aurita
GC127856	Daphnia pulex
GC127864	Daphnia pulex
GC127866	Daphnia pulex / Daphnia pulex / Simocephalus vetulus
GC127867	Daphnia pulex
GC127868	Simocephalus vetulus / Daphnia pulex /
GC127871	Daphnia pulex / Daphnia galeata
GC127874	Daphnia pulex

### Sheet: Decontamination NCBI accessions
NCBI_identifier file	Type
GCA_013167095.2_Dsi_genomic.fna	Daphnia genome
GCA_013387435.1_dubia_v0.01_genomic.fna	Daphnia genome
GCA_016170125.1_FS6_v1.0_genomic.fna	Daphnia genome
GCA_020631705.2_ASM2063170v1.1_genomic.fna	Daphnia genome
GCA_021134715.1_ASM2113471v1_genomic.fna	Daphnia genome
GCA_021234035.2_SC_F0-13Bv2_genomic.fna	Daphnia genome
GCA_022539665.3_CSIRO_AGI_Dcar_v0.2_genomic.fna	Daphnia genome
GCA_918697745.1_Dgal_M5_v1_genomic.fna	Daphnia genome
GCA_000187875.1_V1.0_genomic.fna	Diplostraca (water fleas)
GCA_001632505.1_daphmag2.4_genomic.fna	Diplostraca (water fleas)
GCA_002872375.1_clam_shrimp_assembly_v0.1_genomic.fna	Diplostraca (water fleas)
GCA_003990815.1_ASM399081v1_genomic.fna	Diplostraca (water fleas)
GCA_013167095.2_Dsi_genomic.fna	Diplostraca (water fleas)
GCA_013387435.1_dubia_v0.01_genomic.fna	Diplostraca (water fleas)
GCA_016170125.1_FS6_v1.0_genomic.fna	Diplostraca (water fleas)
GCA_017493165.1_DPuli_LK16_genomic.fna	Diplostraca (water fleas)
GCA_020631705.2_ASM2063170v1.1_genomic.fna	Diplostraca (water fleas)
GCA_021134715.1_ASM2113471v1_genomic.fna	Diplostraca (water fleas)
GCA_021234015.2_SC_F0-2Xv2_genomic.fna	Diplostraca (water fleas)
GCA_021234035.2_SC_F0-13Bv2_genomic.fna	Diplostraca (water fleas)
GCA_022114935.1_LDALM_2021_genomic.fna	Diplostraca (water fleas)
GCA_022539655.2_CSIRO_AGI_Cdub_v0.2_genomic.fna	Diplostraca (water fleas)
GCA_022539665.4_CSIRO_AGI_Dcar_HiC_V3_genomic.fna	Diplostraca (water fleas)
GCA_022818095.1_WI_6_genomic.fna	Diplostraca (water fleas)
GCA_022818125.1_BA_411_genomic.fna	Diplostraca (water fleas)
GCA_023526725.1_D84A_referencegenome_genomic.fna	Diplostraca (water fleas)
GCA_028752575.1_ASM2875257v1_genomic.fna	Diplostraca (water fleas)
GCA_028752595.1_ASM2875259v1_genomic.fna	Diplostraca (water fleas)
GCA_030141595.1_ASM3014159v1_genomic.fna	Diplostraca (water fleas)
GCA_030254905.1_UOB_LRV0_1_genomic.fna	Diplostraca (water fleas)
GCA_030770115.1_ASM3077011v1_genomic.fna	Diplostraca (water fleas)
GCA_900092285.2_PA42_4.1_genomic.fna	Diplostraca (water fleas)
GCA_911175335.1_PA42_4.2_genomic.fna	Diplostraca (water fleas)
GCA_918697745.1_Dgal_M5_v1_genomic.fna	Diplostraca (water fleas)
GCA_927798085.1_BMH47_Flye_60x_assembly_genomic.fna	Diplostraca (water fleas)
GCA_927798105.1_BMH30_Flye_60x_assembly_genomic.fna	Diplostraca (water fleas)
GCF_003990815.1_ASM399081v1_genomic.fna	Diplostraca (water fleas)
GCF_020631705.1_ASM2063170v1.1_genomic.fna	Diplostraca (water fleas)
GCF_021134715.1_ASM2113471v1_genomic.fna	Diplostraca (water fleas)
GCF_021234035.1_SC_F0-13Bv2_genomic.fna	Diplostraca (water fleas)
GCF_022539665.2_CSIRO_AGI_Dcar_HiC_V3_genomic.fna	Diplostraca (water fleas)
GCF_000001405.40_GRCh38.p14_genomic.fna	Homo sapiens
GCA_000091225.2_ASM9122v2_genomic.fna	Microsporidium
GCA_000146465.1_ASM14646v1_genomic.fna	Microsporidium
GCA_000192795.1_Vavr_culi_floridensis_V1_genomic.fna	Microsporidium
GCA_000230595.3_Edha_aedis_V4b_genomic.fna	Microsporidium
GCA_000231115.1_Vitt_corn_V1_genomic.fna	Microsporidium
GCA_000250985.1_Nema_parisii_ERTm1_V3_genomic.fna	Microsporidium
GCA_000277815.3_ASM27781v3_genomic.fna	Microsporidium
GCA_000280035.2_ASM28003v2_genomic.fna	Microsporidium
GCA_000316135.1_ASM31613v1_genomic.fna	Microsporidium
GCA_000383075.1_NosBomCQ1_v1.0_genomic.fna	Microsporidium
GCA_000385875.2_Annc_alge_insect_USDA_JJB_V2_genomic.fna	Microsporidium
GCA_000447185.1_NapisBRLv01_genomic.fna	Microsporidium
GCA_000738915.1_Nema_sp_1_ERTm6_V2_genomic.fna	Microsporidium
GCA_000760515.2_UGP1.1_genomic.fna	Microsporidium
GCA_000803265.1_ASM80326v1_genomic.fna	Microsporidium
GCA_000988165.1_ASM98816v1_genomic.fna	Microsporidium
GCA_001432165.1_ASM143216v1_genomic.fna	Microsporidium
GCA_001642395.1_ASM164239v1_genomic.fna	Microsporidium
GCA_001642415.1_ASM164241v1_genomic.fna	Microsporidium
GCA_001875675.1_ASM187567v1_genomic.fna	Microsporidium
GCA_001887945.1_ASM188794v1_genomic.fna	Microsporidium
GCA_002087885.1_ASM208788v1_genomic.fna	Microsporidium
GCA_002087915.1_ASM208791v1_genomic.fna	Microsporidium
GCA_003600395.1_ASM360039v1_genomic.fna	Microsporidium
GCA_004000155.1_ASM400015v1_genomic.fna	Microsporidium
GCA_004325065.1_BEOM2_v1_genomic.fna	Microsporidium
GCA_007674295.1_ASM767429v1_genomic.fna	Microsporidium
GCA_014805555.1_ASM1480555v1_genomic.fna	Microsporidium
GCA_014805705.1_ASM1480570v1_genomic.fna	Microsporidium
GCA_015832245.1_ASM1583224v1_genomic.fna	Microsporidium
GCA_016255985.1_ASM1625598v1_genomic.fna	Microsporidium
GCA_016256075.1_ASM1625607v1_genomic.fna	Microsporidium
GCA_021653875.1_ASM2165387v1_genomic.fna	Microsporidium
GCA_021821965.1_FI-F-10_v._1_genomic.fna	Microsporidium
GCA_022605425.2_FIOER33_v3_genomic.fna	Microsporidium
GCA_023647555.1_nphi_JUm1505_genomic.fna	Microsporidium
GCA_024243835.1_ebre_JUm2551_genomic.fna	Microsporidium
GCA_024243935.1_niro_AWRm79_genomic.fna	Microsporidium
GCA_024243955.1_peph_JUm1396_genomic.fna	Microsporidium
GCA_024243985.1_nfer_LUAm3_genomic.fna	Microsporidium
GCA_024244025.1_nfer_LUAm2_genomic.fna	Microsporidium
GCA_024244035.1_nfer_LUAm1_genomic.fna	Microsporidium
GCA_024244045.1_nokw_AWRm80_genomic.fna	Microsporidium
GCA_024244055.1_niro_AWRm78_genomic.fna	Microsporidium
GCA_024244095.1_nhom_JUm1504_genomic.fna	Microsporidium
GCA_024244105.1_nmin_JUm1510_genomic.fna	Microsporidium
GCA_024244115.1_ncid_AWRm77_genomic.fna	Microsporidium
GCA_026692725.1_CIBA_Ehp_1.1_genomic.fna	Microsporidium
GCA_028335825.1_nosMus_AU001_v1_genomic.fna	Microsporidium
GCA_029232285.1_Ca_Agmasoma_carcini_1_genomic.fna	Microsporidium
GCA_030386735.1_Fv_Alternosema1_genomic.fna	Microsporidium
GCA_032191455.1_ICIPE_MspMB_1.0_genomic.fna	Microsporidium
GCF_000091225.2_ASM9122v2_genomic.fna	Microsporidium
GCF_000146465.1_ASM14646v1_genomic.fna	Microsporidium
GCF_000192795.1_Vavr_culi_floridensis_V1_genomic.fna	Microsporidium
GCF_000231115.1_Vitt_corn_V1_genomic.fna	Microsporidium
GCF_000250985.1_Nema_parisii_ERTm1_V3_genomic.fna	Microsporidium
GCF_000277815.2_ASM27781v3_genomic.fna	Microsporidium
GCF_000280035.1_ASM28003v2_genomic.fna	Microsporidium
GCF_000738915.1_Nema_sp_1_ERTm6_V2_genomic.fna	Microsporidium
GCF_000760515.2_UGP1.1_genomic.fna	Microsporidium
GCF_000803265.1_ASM80326v1_genomic.fna	Microsporidium
GCF_000988165.1_ASM98816v1_genomic.fna	Microsporidium
GCF_021653875.1_ASM2165387v1_genomic.fna	Microsporidium
GCF_021821965.1_FI-F-10_v._1_genomic.fna	Microsporidium
GCF_024244095.1_nhom_JUm1504_genomic.fna	Microsporidium
GCF_024244105.1_nmin_JUm1510_genomic.fna	Microsporidium
