## Supplemental Table 3 for "Effects of microplastics on Daphnia-associated microbiomes in situ and in vitro"

### Sheet: Sheet1
Location	Sample ID	FINAL mg C/L	Dissolved oxygen (DO)	Temperature (°C)	Luminescent dissolved oxygen (LDO)	pH	Conductivity	Redox	Chl a
Kluizen	Kluizen Top 1	28.0977	144.5	18.4	13.61	7.81	744	200.3	3.753
Kluizen	Kluizen Top 2	66.8269	143.2	17.8	13.59	7.82	749	200.9	3.321
Kluizen	Kluizen Top 3	59.7477	145	17.9	13.79	7.83	749	201.2	4.102
Kluizen	Kluizen Mid 1	21.6269	141.3	17.6	13.57	7.83	740	200.7	4.102
Kluizen	Kuizen Mid 2	105.6	139.7	17.7	13.36	7.84	741	200.8	4.102
Kluizen	Kluizen Mid 3	30.2877	137.5	17.5	13.2	7.84	742	201.6	4.102
Kluizen	Kluizen Bot 1	35.5069	139.9	17.4	13.45	7.85	742	203.2	4.102
Kluizen	Kluizen Bot 2	64.8669	141.3	17.4	13.67	7.85	742	203.2	4.102
Kluizen	Kluizen Bot 3	44.1469	144.8	17.4	13.97	7.85	742	203.2	4.102
De Gavers	De Gavers Top1	41.9277	161.7	22.1	14.22	7.79		189.8	3.752
De Gavers	De Gavers Top 2	11.0077	156.5	21.7	13.88	7.8		194.3	3.474
De Gavers	De Gavers Top 3	13.5369	149.9	21.8	13.27	7.8		197.4	4.243
De Gavers	De Gavers Mid 1	24.4177	162	21.8	14.32	7.8		191.7	4.243
De Gavers	De Gavers Mid 2	95.4969	156.8	21.7	13.89	7.8		194.9	4.243
De Gavers	De Gavers Mid 3	18.2277	147.2	21.7	13.04	7.8		198.3	4.243
Evangelie Boom	Evangelie Top 1	15.5269	106	22.4	8.1	7.83	293	137.9	4.813
Evangelie Boom	Evangelie Top 2	19.8369	97	21.4	8.66	7.83	293	137.9	4.829
Evangelie Boom	Evangelie Top 3	27.6769	97.9	21.3	8.77	7.83	293	137.9	4.938
Evangelie Boom	Evangelie Mid 1	15.4669	100.6	20.6	9.13	7.83	293	137.5	4.938
Evangelie Boom	Evangelie Mid 2	83.5569	95.1	20.5	8.6	7.83	293	137.5	4.938
Evangelie Boom	Evangelie Mid 3	18.5169	90.8	20.4	8.31	7.83	293	137.5	4.938
Evangelie Boom	Evangelie Bot 1	15.2169	85.3	20.4	7.88	7.83	293	134	4.938
Evangelie Boom	Evangelie Bot 2	21.4969	85.3	20.4	7.88	7.83	293	134	4.938
Evangelie Boom	Eveangelie Bot 3	14.9069	85.3	20.4	7.88	7.83	293	134	4.938
Reserve next to Kulak	Kulak Top 1	13.1469	115.8	27.8	9.19	7.84	397	110.2	14.97
Reserve next to Kulak	Kulak Top 2	12.8369	113.8	27.2	9.09	7.84	397	104.5	12.88
Reserve next to Kulak	Kulak Top 3	12.9169	119.4	27.7	9.45	7.84	397	105.4	13.5
Reserve next to Kulak	Kulak Bot 1	13.4969	84.6	25.6	7.04	7.84	397	105.4	13.5
Reserve next to Kulak	Kulak Bot 2	13.4869	82.1	25.5	6.88	7.84	397	105.4	13.5
Reserve next to Kulak	Kulak Bot 3	35.0577	84.5	25.6	7.03	7.84	397	105.4	13.5
MVR	MVR Top 1	11.6977	136.1	26	11.03	7.86	131.6	185.3	3.418
MVR	MVR Top 2	31.2377	136.5	25.8	11.09	7.86	131.6	185.3	2.475
MVR	MVR Top 3	31.7477	136	25.8	11.04	7.86	131.6	185.3	2.272
MVR	MVR Mid 1	24.9577	137.7	25.6	11.35	7.86	131.6	184.8	2.272
MVR	MVR Mid 2	14.2677	139.4	25.6	11.41	7.86	131.6	184.8	2.272
MVR	MVR Mid 3	9.98694	140.4	25.7	11.45	7.86	131.6	184.8	2.272
MVR	MVR Bot 1	44.9769	140.4	25.7	11.45	7.86	131.6	184.8	2.272
MVR	MVR Bot 2	11.4269	140.4	25.7	11.45	7.86	131.6	184.8	2.272
MVR	MVR Bot 3	6.61394	140.4	25.7	11.45	7.86	131.6	184.8	2.272
Meer van Rotselaar	Rotselaar Top 1	16.8169	144.7	26.9	11.59	7.85	144	188.7	2.478
Meer van Rotselaar	Rotselaar Top 2	43.4069	143	26.7	11.44	7.85	144	188.7	1.916
Meer van Rotselaar	Rotselaar Top 3	33.6369	144.9	26.5	11.64	7.85	144	188.7	1.752
Meer van Rotselaar	Rotselaar Mid 1	38.8669	148.3	26	12.02	7.85	144	188.7	1.752
Meer van Rotselaar	Rotselaar Mid 2	21.9769	147.8	25.8	12	7.85	144	188.7	1.752
Meer van Rotselaar	Rotselaar Mid 3	65.4169	145.6	26.1	11.77	7.85	144	188.7	1.752
Meer van Rotselaar	Rotselaar Bot 1	47.6669	145.6	26.1	11.77	7.85	144	188.7	1.752
Meer van Rotselaar	Rotselaar Bot 2	28.7777	145.6	26.1	11.77	7.85	144	188.7	1.752
Meer van Rotselaar	Rotselaar Bot 3	15.2269	145.6	26.1	11.77	7.85	144	188.7	1.752
Blauwwe Poort	Blauwwe P Top 1	0.5494	8.6	17.1	0.84	7.88	247	22.3	30.48
Blauwwe Poort	Blauwwe P Top 2	2.534	8.2	17.1	0.8	7.88	247	22.3	21.15
Blauwwe Poort	Blauwwe P Top 3	0.783	6.6	17	0.65	7.88	247	22.3	18.73
Blauwwe Poort	Blauwwe P Bot 1	0.4722	4.2	16.7	0.42	7.88	247	22.3	18.73
Blauwwe Poort	Blauwwe P Bot 2	6.864	5.6	16.8	0.55	7.88	247	22.3	18.73
Blauwwe Poort	Blauwwe P Bot 3	0.4848	2	16.7	0.39	7.88	247	22.3	18.73
Citadell Park	Citadell Top 1	19.8144	96.2	19.5	8.88	7.83	253	175.6	4.236
Citadell Park	Citadell Top 2	9.3494	96	19.3	8.9	7.83	253	175.6	4.7
Citadell Park	Citadell Top 3	5.6924	95.8	19.2	8.9	7.83	253	175.6	4.304
Citadell Park	Citadell Mid 1	5.8964	96.1	19	8.97	7.83	253	176.5	4.304
Citadell Park	Citadell Mid 2	6.1364	94.6	18.9	8.83	7.83	253	179.4	4.304
Citadell Park	Citadell Mid 3	16.6674	96.2	19	8.97	7.83	253	175.4	4.304
De Bourgoyen	Bourgoyen Top 1	134.064	147.8	21.6	13.12	7.68	323	186.2	18.92
De Bourgoyen	Bourgoyen Top 2	25.7644	153.7	21.6	13.63	7.68	323	186.7	21.02
De Bourgoyen	Bourgoyen Top 3	44.7744	152.3	21.4	13.56	7.68	323	185.9	20.66
De Bourgoyen	Bourgoyen Mid 1	24.2644	104.3	19.9	9.56	7.68	323	188.4	20.66
De Bourgoyen	Bourgoyen Mid 2	29.5544	87.2	19.5	8.08	7.68	323	188.3	20.66
De Bourgoyen	Bourgoyen Bot 1	109.164	83.2	19.4	8.16	7.68	323	188.7	20.66
De Bourgoyen	Bourgoyen Bot 2	105.864	83.2	19.4	8.16	7.68	323	188.7	20.66
Donk-Oudenaarde	Donk Top 1	77.3044	150.5	21.3	13.22	7.93	328	158.3	9.547
Donk-Oudenaarde	Donk Top 2	77.3944	148.5	21.2	13.07	7.93	328	158.4	9.598
Donk-Oudenaarde	Donk Top 3	64.8844	153	21.3	13.44	7.93	328	157.7	10.55
Donk-Oudenaarde	Donk Mid 1	53.0044	150.5	21.2	13.25	7.93	328	153.1	10.55
Donk-Oudenaarde	Donk Mid 2	101.364	151.3	21.3	13.28	7.93	328	149.5	10.55
Donk-Oudenaarde	Donk Mid 3	46.0374	151.1	21.2	13.27	7.93	328	150.2	10.55
St. Donatus P.	St. Donatus Park Top 1	91.1844	115.2	21.6	10.1	6.53	609	164.4
St. Donatus P.	St. Donatus Park Top 2	86.5944	114.5	21.3	10.1	6.52	612	165.7
St. Donatus P.	St. Donatus Park Top 3	42.1244	117.6	21.3	10.36	6.53	619	167
St. Donatus P.	St. Donatus Park Mid 1	19.0674	108.7	21	9.63	6.53	620	163.4
St. Donatus P.	St. Donatus Park Mid 2	89.9044	110.3	21	9.77	6.53	620	163.1
St. Donatus P.	St. Donatus Park Mid 3	44.7544	109.8	21.1	9.72	6.53	623	161.8
WWTP Leuven	WWTP Leuven 1	11.0674	107	23.2	9.3	6.52	705	167.6
WWTP Leuven	WWTP Leuven 2	16.4074	107.2	23.5	9.08	6.53	717	165.5
WWTP Leuven	WWTP Leuven 3	7.8944	85	22.3	7.97	6.53	721	164.5
WWTP Harelbeke	WWTP Harelbeke 1	48.9244	87.3	19.3	8.1	7.55	922	178.5
WWTP Harelbeke	WWTP Harelbeke 2	81.1574	87.2	19.3	8.03	6.88	773	180.8
WWTP Harelbeke	WWTP Harelbeke 3	11.9774	86.1	19.5	7.9	6.69	723	194.8
WWTP Olsene	WWTP Olsene 1	103.564	93.7	19.6	8.6	6.54	834	167.1	1.6
WWTP Olsene	WWTP Olsene 2	26.8444	91.9	19.2	8.48	6.54	861	167.4	1.6
WWTP Olsene	WWTP Olsene 3	16.7344	89.5	19.1	8.28	6.54	848	167.4	1.6
LRV	LRV		10.7	17.8		7.74	467	168.8	5.3
LRV	LRV		10.7	17.8		7.74	468	164.4	5.3
LRV	LRV		10.7	17.8		7.75	445	166.8	5.3
LRV	LRV		10.7	17.8		7.75	445	166.8	5.3
LRV	LRV		10.7	17.8		7.76	445	166.8	5.3
LRV	LRV		10.7	17.8		7.76	445	166.8	5.3
LRV	LRV		10.7	17.8		7.76	445	166.8	5.3
LRV	LRV		10.7	17.8		7.76	445	166.8	5.3
LRV	LRV		10.7	17.8		7.76	445	166.8	5.3
