## Supplemental Table 2 for "Effects of microplastics on Daphnia-associated microbiomes in situ and in vitro"

### Sheet: Coordinates
Location	Short name	Area Flanders	Date	Coordinates	Classification	Comment
De Gavers	De Gavers	West	2021-06-03	50.8416 N, 3.3254 E	Natural pond
Meer van Rotselaar	MVR	Brabant	2021-06-17	50.9588 N, 4.7304 E	Natural pond
Kluizen	Kluizen	East	2021-06-01	51.1569 N, 3.7117 E	City pond
Lange Rode Vijver	LRV or LRF	Brabant	2021-05-12	50.8270 N, 4.6371 E	Natural pond
Reserve next to Kulak	Kulak	West	2021-06-14	50.8085 N, 3.2937 E	Natural pond
De Bourgoyen	Bourgoyen	East	2021-07-02	51.0580 N, 3.6753 E	Natural pond
Meer van Rotselaar	MVR	Brabant	2021-06-17	50.9612 N, 4.7246 E	Natural pond
Evangelie Boom	Evangelie	West	2021-06-10	50.7905 N, 3.3131 E	Natural pond
Donk-Oudenaarde	Donk	East	2021-07-06	50.8449 N, 3.5846 E	Natural pond
St. Donatus P.	Donatus	Brabant	2021-07-12	50.8749 N, 4.7024 E	City pond
Kortrijk Blauwwe Poort Park	Blauwe Poort	West	2021-06-24	50.8163 N, 3.2716 E	City pond
Citadelpark (Gent city)	Citadel	East	2021-07-02	51.0357 N, 3.7200 E	City pond
Harelbeke	Harelbeke	West	2021-07-13	50.8433 N, 3.2904 E	WWTP	Not included in the analysis
Olsene	Olsene	East	2021-07-13	50.9977 N, 3.5389 E	WWTP	Not included in the analysis
Leuven	Leuven	Brabant	2021-07-12	50.9015 N, 4.7123 E	WWTP	Not included in the analysis
