## Supplemental Table 1 for "Effects of microplastics on Daphnia-associated microbiomes in situ and in vitro"

### Sheet: MP-water
Location	Sample-code	# plastics	PE/PP	PS	PET/polyester	PVC	m sample analyzed (g)	Type
Meer van Rotselaar-DW	W-MVR-DWR-1	17	0	2	15	0	all	Water
Meer van Rotselaar-DW	W-MVR-DWR-2	0	0	0	0	0	all	Water
Meer van Rotselaar-DW	W-MVR-DWR-3	51	34	17	0	0	all	Water
De Gavers	W-DG-1	43	19	9	15	0	all	Water
De Gavers	W-DG-2	75	54	21	0	0	all	Water
De Gavers	W-DG-3	0	0	0	0	0	all	Water
Kluizen	W-KL-1	49	36	13	0	0	all	Water
Kluizen	W-KL-2	37	3	5	29	0	all	Water
Kluizen	W-KL-3	48	41	3	4	0	all	Water
Lange Rode Vijver	W-LRV-1	6	6	0	0	0	all	Water
Lange Rode Vijver	W-LRV-2	209	98	12	99	0	all	Water
Lange Rode Vijver	W-LRV-3	111	37	73	1	0	all	Water
Reserve Kulak	W-Rkulak-1	90	29	60	1	0	all	Water
Reserve Kulak	W-Rkulak-2	37	12	4	21	0	all	Water
Reserve Kulak	W-Rkulak-3	30	0	13	17	0	all	Water
De Bourgoyen	W-DB-1	68	12	14	42	0	all	Water
De Bourgoyen	W-DB-2	356	48	264	44	0	all	Water
De Bourgoyen	W-DB-3	43	15	9	19	0	all	Water
Meer van Rotselaar-RP	W-MVR-RP-1	21	21	0	0	0	all	Water
Meer van Rotselaar-RP	W-MVR-RP-2	58	35	23	0	0	all	Water
Meer van Rotselaar-RP	W-MVR-RP-3	52	2	18	32	0	all	Water
Evangelie Boom	W-EB-1	152	38	18	96	0	all	Water
Evangelie Boom	W-EB-2	76	35	41	0	0	all	Water
Evangelie Boom	W-EB-3	281	51	201	29	0	all	Water
Donk-Oudenaarde	W-DO-1	24	1	13	10	0	all	Water
Donk-Oudenaarde	W-DO-2	62	33	29	0	0	all	Water
Donk-Oudenaarde	W-DO-3	85	17	24	44	0	all	Water
Sint-Donatus Park	W-SDP-1	41	27	14	0	0	all	Water
Sint-Donatus Park	W-SDP-2	87	11	31	45	0	all	Water
Sint-Donatus Park	W-SDP-3	99	26	20	53	0	all	Water
Blauwe Poort Park	W-BP-1	111	17	92	2	0	all	Water
Blauwe Poort Park	W-BP-2	145	29	108	8	0	all	Water
Blauwe Poort Park	W-BP-3	81	48	33	0	0	all	Water
Citadelpark	W-CP-1	1683	741	140	802	0	all	Water
Citadelpark	W-CP-2	1928	230	642	1057	0	all	Water
Citadelpark	W-CP-3	489	119	39	331	0	all	Water
Leuven WWTP	W-LWWTP-1	173	33	131	9	0	all	Effluent	Not included in the analysis
Leuven WWTP	W-LWWTP-2	701	7	291	327	76	all	Effluent	Not included in the analysis
Leuven WWTP	W-LWWTP-3	685	95	58	532	0	all	Effluent	Not included in the analysis
Harelbeke WWTP	W-HWWTP-1	117	36	73	8	0	all	Effluent	Not included in the analysis
Harelbeke WWTP	W-HWWTP-2	182	38	132	12	0	all	Effluent	Not included in the analysis
Harelbeke WWTP	W-HWWTP-3	372	23	242	107	0	all	Effluent	Not included in the analysis
Olsene WWTP	W-DWWTP-1	47	32	15	0	0	all	Effluent	Not included in the analysis
Olsene WWTP	W-DWWTP-2	101	33	64	4	0	all	Effluent	Not included in the analysis
Olsene WWTP	W-DWWTP-3	266	35	178	53	0	all	Effluent	Not included in the analysis

### Sheet: MP-sediment
Location	Sample-code	# plastics	MPs/gram	PE/PP	PS	PET/polyester	PVC	m sample analyzed (g)	Type	Sub-type
Meer van Rotselaar-DW	S-MVR-DWR-1	1	0.02	1	0	0	0	50	Sediment	Core
Meer van Rotselaar-DW	S-MVR-DWR-2	9	0.18	4	0	5	0	50	Sediment	Core
Meer van Rotselaar-DW	S-MVR-DWR-3	2	0.04	0	0	2	0	50	Sediment	Core
De Gavers	S-DG-1	36	0.72	1	1	34	0	50	Sediment	Core
De Gavers	S-DG-2	38	0.76	35	3	0	0	50	Sediment	Core
De Gavers	S-DG-3	20	0.4	0	4	16	0	50	Sediment	Core
Kluizen	S-KL-1	55	55	47	8	0	0	1	Sediment	Mix
Kluizen	S-KL-2	1	7.69231	1	0	0	0	0.13	Sediment	Mix
Kluizen	S-KL-3	2	2	2	0	0	0	1	Sediment	Mix
Lange Rode Vijver	S-LRV-1	9	0.18	1	4	4	0	50	Sediment	Core
Lange Rode Vijver	S-LRV-2	9	0.18	0	1	8	0	50	Sediment	Core
Lange Rode Vijver	S-LRV-3	167	3.34	85	74	8	0	50	Sediment	Core
Reserve Kulak	S-Rkulak-1	16	0.32	16	0	0	0	50	Sediment	Core
Reserve Kulak	S-Rkulak-2	5	0.1	0	3	2	0	50	Sediment	Core
Reserve Kulak	S-Rkulak-3	4	0.08	3	0	1	0	50	Sediment	Core
De Bourgoyen	S-DB-1	57	1.14	51	0	6	0	50	Sediment	Core
De Bourgoyen	S-DB-2	7	0.14	7	0	0	0	50	Sediment	Core
De Bourgoyen	S-DB-3	51	1.02	49	2	0	0	50	Sediment	Core
Meer van Rotselaar-RP	S-MVR-RP-1	1	0.02	1	0	0	0	50	Sediment	Core
Meer van Rotselaar-RP	S-MVR-RP-2	217	4.34	70	147	0	0	50	Sediment	Core
Meer van Rotselaar-RP	S-MVR-RP-3	216	4.32	52	162	2	0	50	Sediment	Core
Evangelie Boom	S-EB-1	2	0.04	0	0	2	0	50	Sediment	Core
Evangelie Boom	S-EB-2	33	0.66	33	0	0	0	50	Sediment	Core
Evangelie Boom	S-EB-3	31	0.62	31	0	0	0	50	Sediment	Core
Donk-Oudenaarde	S-DO-1	380	7.6	64	272	44	0	50	Sediment	Core
Donk-Oudenaarde	S-DO-2	38	0.76	26	12	0	0	50	Sediment	Core
Donk-Oudenaarde	S-DO-3	2	0.04	2	0	0	0	50	Sediment	Core
Sint-Donatus Park	S-SDP-1	0	0	0	0	0	0	0.35	Sediment	Mix
Sint-Donatus Park	S-SDP-2	problems sample preparation ILVO						1	Sediment	Mix
Sint-Donatus Park	S-SDP-3	problems sample preparation ILVO						1	Sediment	Mix
Blauwe Poort Park	S-BP-1	11	0.22	5	0	6	0	50	Sediment	Core
Blauwe Poort Park	S-BP-2	163	3.26	54	107	2	0	50	Sediment	Core
Blauwe Poort Park	S-BP-3	1373	27.46	27	1197	149	0	50	Sediment	Core
Leuven WWTP	S-LWWTP-1	problems sample preparation ILVO						1	Sediment	Sludge	Not included in the analysis
Leuven WWTP	S-LWWTP-2	problems sample preparation ILVO						1	Sediment	Sludge	Not included in the analysis
Leuven WWTP	S-LWWTP-3	problems sample preparation ILVO						1	Sediment	Sludge	Not included in the analysis
Harelbeke WWTP	S-HWWTP-1	problems sample preparation ILVO						1	Sediment	Sludge	Not included in the analysis
Harelbeke WWTP	S-HWWTP-2	108	108	84	1	23	0	1	Sediment	Sludge	Not included in the analysis
Harelbeke WWTP	S-HWWTP-3	problems sample preparation ILVO						1	Sediment	Sludge	Not included in the analysis
Olsene WWTP	S-DWWTP-1	problems sample preparation ILVO						1	Sediment	Sludge	Not included in the analysis
Olsene WWTP	S-DWWTP-2	239	239	48	33	158	0	1	Sediment	Sludge	Not included in the analysis
Olsene WWTP	S-DWWTP-3	problems sample preparation ILVO						1	Sediment	Sludge	Not included in the analysis

### Sheet: Sampling-details
Sample code	Sample type	Pond	Replicate	Province	Coordinates	Date sampled	Who	Notes
W-MVR-DWR-1	Water	Meer van Rotselaar	1	Brabant	50.95877, 4.730428	2022-12-16	Broos, Anna	Cracked bottle
W-MVR-DWR-2	Water	Meer van Rotselaar	2	Brabant	50.95877, 4.730429	2022-12-16	Broos, Anna
W-MVR-DWR-3	Water	Meer van Rotselaar	3	Brabant	50.95877, 4.730430	2022-12-16	Broos, Anna
S-MVR-DWR-1	Sediment	Meer van Rotselaar	1	Brabant	50.95877, 4.730431	2022-12-16	Broos, Anna
S-MVR-DWR-2	Sediment	Meer van Rotselaar	2	Brabant	50.95877, 4.730432	2022-12-16	Broos, Anna
S-MVR-DWR-3	Sediment	Meer van Rotselaar	3	Brabant	50.95877, 4.730433	2022-12-16	Broos, Anna
W-DG-1	Water	De Gavers	1	West-Fl	50.841631, 3.325436	2023-01-25	Broos, Johanna
W-DG-2	Water	De Gavers	2	West-Fl	50.841631, 3.325437	2023-01-25	Broos, Johanna
W-DG-3	Water	De Gavers	3	West-Fl	50.841631, 3.325438	2023-01-25	Broos, Johanna
S-DG-1	Sediment	De Gavers	1	West-Fl	50.841631, 3.325439	2023-01-25	Broos, Johanna
S-DG-2	Sediment	De Gavers	2	West-Fl	50.841631, 3.325440	2023-01-25	Broos, Johanna
S-DG-3	Sediment	De Gavers	3	West-Fl	50.841631, 3.325441	2023-01-25	Broos, Johanna
W-KL-1	Water	Kluizen	1	East-Fl	51.156933, 3.711703	2023-01-18	Anna, Lilly
W-KL-2	Water	Kluizen	2	East-Fl	51.156933, 3.711704	2023-01-18	Anna, Lilly
W-KL-3	Water	Kluizen	3	East-Fl	51.156933, 3.711705	2023-01-18	Anna, Lilly
S-KL-1	Sediment	Kluizen	1	East-Fl	51.156933, 3.711706	2023-01-18	Anna, Lilly
S-KL-2	Sediment	Kluizen	2	East-Fl	51.156933, 3.711707	2023-01-18	Anna, Lilly
S-KL-3	Sediment	Kluizen	3	East-Fl	51.156933, 3.711708	2023-01-18	Anna, Lilly
W-LRV-1	Water	Lange Rode Vijver	1	Brabant	50.82695, 4.637052	2022-12-15	Broos, Anna
W-LRV-2	Water	Lange Rode Vijver	2	Brabant	50.82695, 4.637053	2022-12-15	Broos, Anna
W-LRV-3	Water	Lange Rode Vijver	3	Brabant	50.82695, 4.637054	2022-12-15	Broos, Anna
S-LRV-1	Sediment	Lange Rode Vijver	1	Brabant	50.82695, 4.637055	2022-12-15	Broos, Anna
S-LRV-2	Sediment	Lange Rode Vijver	2	Brabant	50.82695, 4.637056	2022-12-15	Broos, Anna
S-LRV-3	Sediment	Lange Rode Vijver	3	Brabant	50.82695, 4.637057	2022-12-15	Broos, Anna
W-Rkulak-1	Water	Reserve Kulak	1	West-Fl	50.808513, 3.293727	2022-12-21	Broos, Johanna
W-Rkulak-2	Water	Reserve Kulak	2	West-Fl	50.808513, 3.293728	2022-12-21	Broos, Johanna
W-Rkulak-3	Water	Reserve Kulak	3	West-Fl	50.808513, 3.293729	2022-12-21	Broos, Johanna
S-Rkulak-1	Sediment	Reserve Kulak	1	West-Fl	50.808513, 3.293730	2022-12-21	Broos, Johanna
S-Rkulak-2	Sediment	Reserve Kulak	2	West-Fl	50.808513, 3.293731	2022-12-21	Broos, Johanna
S-Rkulak-3	Sediment	Reserve Kulak	3	West-Fl	50.808513, 3.293732	2022-12-21	Broos, Johanna
W-DB-1	Water	De Bourgoyen	1	East-Fl	51.058027, 3.675293	2023-01-18	Anna, Lilly
W-DB-2	Water	De Bourgoyen	2	East-Fl	51.058027, 3.675294	2023-01-18	Anna, Lilly
W-DB-3	Water	De Bourgoyen	3	East-Fl	51.058027, 3.675295	2023-01-18	Anna, Lilly
S-DB-1	Sediment	De Bourgoyen	1	East-Fl	51.058027, 3.675296	2023-01-18	Anna, Lilly
S-DB-2	Sediment	De Bourgoyen	2	East-Fl	51.058027, 3.675297	2023-01-18	Anna, Lilly
S-DB-3	Sediment	De Bourgoyen	3	East-Fl	51.058027, 3.675298	2023-01-18	Anna, Lilly
W-MVR-RP-1	Water	Meer van Rotselaar	1	Brabant	50.961242, 4.724560	2022-12-16	Broos, Anna
W-MVR-RP-2	Water	Meer van Rotselaar	2	Brabant	50.961242, 4.724561	2022-12-16	Broos, Anna
W-MVR-RP-3	Water	Meer van Rotselaar	3	Brabant	50.961242, 4.724562	2022-12-16	Broos, Anna
S-MVR-RP-1	Sediment	Meer van Rotselaar	1	Brabant	50.961242, 4.724563	2022-12-16	Broos, Anna
S-MVR-RP-2	Sediment	Meer van Rotselaar	2	Brabant	50.961242, 4.724564	2022-12-16	Broos, Anna
S-MVR-RP-3	Sediment	Meer van Rotselaar	3	Brabant	50.961242, 4.724565	2022-12-16	Broos, Anna
W-EB-1	Water	Evangelie Boom	1	West-Fl	50.790494, 3.313146	2023-01-25	Broos, Johanna
W-EB-2	Water	Evangelie Boom	2	West-Fl	50.790494, 3.313147	2023-01-25	Broos, Johanna
W-EB-3	Water	Evangelie Boom	3	West-Fl	50.790494, 3.313148	2023-01-25	Broos, Johanna
S-EB-1	Sediment	Evangelie Boom	1	West-Fl	50.790494, 3.313149	2023-01-25	Broos, Johanna
S-EB-2	Sediment	Evangelie Boom	2	West-Fl	50.790494, 3.313150	2023-01-25	Broos, Johanna
S-EB-3	Sediment	Evangelie Boom	3	West-Fl	50.790494, 3.313151	2023-01-25	Broos, Johanna
W-DO-1	Water	Donk-Oudenaarde	1	East-Fl	50.844851, 3.584647	2023-02-26	Anna, Maxime
W-DO-2	Water	Donk-Oudenaarde	2	East-Fl	50.844851, 3.584648	2023-02-26	Anna, Maxime
W-DO-3	Water	Donk-Oudenaarde	3	East-Fl	50.844851, 3.584649	2023-02-26	Anna, Maxime	Cracked bottle
S-DO-1	Sediment	Donk-Oudenaarde	1	East-Fl	50.844851, 3.584650	2023-02-26	Anna, Maxime
S-DO-2	Sediment	Donk-Oudenaarde	2	East-Fl	50.844851, 3.584651	2023-02-26	Anna, Maxime
S-DO-3	Sediment	Donk-Oudenaarde	3	East-Fl	50.844851, 3.584652	2023-02-26	Anna, Maxime
W-SDP-1	Water	Sint-Donatus Park	1	Brabant	50.874931, 4.702355	2022-12-15	Broos, Anna
W-SDP-2	Water	Sint-Donatus Park	2	Brabant	50.874931, 4.702356	2022-12-15	Broos, Anna
W-SDP-3	Water	Sint-Donatus Park	3	Brabant	50.874931, 4.702357	2022-12-15	Broos, Anna
S-SDP-1	Sediment	Sint-Donatus Park	1	Brabant	50.874931, 4.702358	2022-12-15	Broos, Anna
S-SDP-2	Sediment	Sint-Donatus Park	2	Brabant	50.874931, 4.702359	2022-12-15	Broos, Anna	ILVO late
S-SDP-3	Sediment	Sint-Donatus Park	3	Brabant	50.874931, 4.702360	2022-12-15	Broos, Anna	ILVO late
W-BP-1	Water	Blauwe Poort Park	1	West-Fl	50.816254, 3.271622	2022-12-21	Broos, Johanna
W-BP-2	Water	Blauwe Poort Park	2	West-Fl	50.816254, 3.271623	2022-12-21	Broos, Johanna
W-BP-3	Water	Blauwe Poort Park	3	West-Fl	50.816254, 3.271624	2022-12-21	Broos, Johanna
S-BP-1	Sediment	Blauwe Poort Park	1	West-Fl	50.816254, 3.271625	2022-12-21	Broos, Johanna
S-BP-2	Sediment	Blauwe Poort Park	2	West-Fl	50.816254, 3.271626	2022-12-21	Broos, Johanna
S-BP-3	Sediment	Blauwe Poort Park	3	West-Fl	50.816254, 3.271627	2022-12-21	Broos, Johanna
W-CP-1	Water	Citadelpark	1	East-Fl	51.035665, 3.719958	2023-02-22	Anna, Maxime
W-CP-2	Water	Citadelpark	2	East-Fl	51.035665, 3.719959	2023-02-22	Anna, Maxime
W-CP-3	Water	Citadelpark	3	East-Fl	51.035665, 3.719960	2023-02-22	Anna, Maxime
S-CP-1	Sediment	Citadelpark	1	East-Fl	51.035665, 3.719961	2023-02-22	Anna, Maxime	not collected
S-CP-2	Sediment	Citadelpark	2	East-Fl	51.035665, 3.719962	2023-02-22	Anna, Maxime	not collected
S-CP-3	Sediment	Citadelpark	3	East-Fl	51.035665, 3.719963	2023-02-22	Anna, Maxime	not collected
W-LWWTP-1	Water	Leuven WWTP	1	Brabant	50.901451, 4.712308	2023-01-19	Anna, Lilly
W-LWWTP-2	Water	Leuven WWTP	2	Brabant	50.901451, 4.712309	2023-01-19	Anna, Lilly
W-LWWTP-3	Water	Leuven WWTP	3	Brabant	50.901451, 4.712310	2023-01-19	Anna, Lilly
S-LWWTP-1	Sediment	Leuven WWTP	1	Brabant	50.901451, 4.712311	2023-01-19	Anna, Lilly	ILVO late
S-LWWTP-2	Sediment	Leuven WWTP	2	Brabant	50.901451, 4.712312	2023-01-19	Anna, Lilly	ILVO late
S-LWWTP-3	Sediment	Leuven WWTP	3	Brabant	50.901451, 4.712312	2023-01-19	Anna, Lilly	ILVO late
W-HWWTP-1	Water	Harelbeke WWTP	1	West-Fl	50.843348, 3.290381	2023-01-25	Broos, Johanna
W-HWWTP-2	Water	Harelbeke WWTP	2	West-Fl	50.843348, 3.290382	2023-01-25	Broos, Johanna
W-HWWTP-3	Water	Harelbeke WWTP	3	West-Fl	50.843348, 3.290383	2023-01-25	Broos, Johanna
S-HWWTP-1	Sediment	Harelbeke WWTP	1	West-Fl	50.843348, 3.290384	2023-01-25	Broos, Johanna	ILVO late
S-HWWTP-2	Sediment	Harelbeke WWTP	2	West-Fl	50.843348, 3.290385	2023-01-25	Broos, Johanna
S-HWWTP-3	Sediment	Harelbeke WWTP	3	West-Fl	50.843348, 3.290386	2023-01-25	Broos, Johanna	ILVO late
W-DWWTP-1	Water	Deinze WWTP	1	East-Fl	50.997682, 3.538863	2023-01-19	Anna, Lilly
W-DWWTP-2	Water	Deinze WWTP	2	East-Fl	50.997682, 3.538864	2023-01-19	Anna, Lilly
W-DWWTP-3	Water	Deinze WWTP	3	East-Fl	50.997682, 3.538865	2023-01-19	Anna, Lilly
S-DWWTP-1	Sediment	Deinze WWTP	1	East-Fl	50.997682, 3.538866	2023-01-19	Anna, Lilly	ILVO late
S-DWWTP-2	Sediment	Deinze WWTP	2	East-Fl	50.997682, 3.538867	2023-01-19	Anna, Lilly
S-DWWTP-3	Sediment	Deinze WWTP	3	East-Fl	50.997682, 3.538868	2023-01-19	Anna, Lilly	ILVO late
